# A TRAF-like E3 ubiquitin ligase TrafE coordinates endolysosomal damage response and cell-autonomous immunity to *Mycobacterium marinum*

**DOI:** 10.1101/2021.06.29.450281

**Authors:** Lyudmil Raykov, Manon Mottet, Jahn Nitschke, Thierry Soldati

**Author notes:** Correspondence to: Thierry Soldati.

## Abstract

Cells are perpetually challenged by pathogens, protein aggregates or chemicals, that induce plasma membrane or endolysosomal compartments damage, recognised as severe stress and controlled downstream by the endosomal sorting complex required for transport (ESCRT) and the autophagy machineries that are recruited to damaged membranes to either repair or to remove membrane remnants. Yet little is known about the upstream endolysosomal damage response (ELDR) factors that sense damage and lead to extensive tagging of the damaged organelles with signals, such as K63-polyubiquitin, required for the recruitment of ELDR components. To explore ELDR key factors responsible for detection and marking of damaged compartments we use the professional phagocyte *Dictyostelium discoideum*. We found an evolutionary conserved E3-ligase, TrafE, that is robustly recruited to intracellular compartments disrupted after infection with *Mycobacterium marinum* or after sterile damage caused by chemical compounds. TrafE acts at the intersection of ESCRT and autophagy pathways and plays a key role in functional recruitment of the ESCRT subunits ALIX, Vps32 and Vps4 to damage sites or maturing autophagosomes. Importantly, we show that the absence of TrafE severely compromises the xenophagy restriction of bacteria as well as ESCRT-mediated and autophagy-mediated ELDR, resulting in early cell death.
