## Supplementary table 2 for "A TRAF-like E3 ubiquitin ligase TrafE coordinates endolysosomal damage response and cell-autonomous immunity to *Mycobacterium marinum*"

### Sheet: Supplementary_Table_2
ID	Description	setSize	enrichmentScore	NES	pvalue	p.adjust	qvalues	rank	leading_edge	core_enrichment	geneID_ddb
ddi04141	Protein processing in endoplasmic reticulum	84	0.703758	2.08855	0.000177936	0.000177936	0.00847466	1278	tags=45%, list=15%, signal=39%	Q54BE0/O44007/Q54GD3/Q54IC9/Q8T869/Q54EN4/Q55F45/Q54M21/Q54U61/Q54T59/Q54Z72/O60999/Q54BQ5/Q54E62/Q556U6/P90532/Q54XF7/Q54LV1/Q54IC1/Q54JQ6/Q86IA3/Q54F90/Q54FX4/Q54LP7/Q8T2J5/Q54VI6/Q54M91/Q55BK0/Q55BA8/Q54VQ1/Q55GT5/Q54Y14/Q23858/Q9XZJ3/Q54K33/Q54C27/Q55CT5/Q55FC8	DDB_G0273093, DDB_G0276141, DDB_G0277797, DDB_G0283539, DDB_G0288849, DDB_G0290227, DDB_G0291434, DDB_G0293224, DDB_G0273813, DDB_G0281985, DDB_G0291003, DDB_G0291780, DDB_G0280037, DDB_G0290547, DDB_G0293498, DDB_G0287629, DDB_G0287847, DDB_G0288833, DDB_G0293674, DDB_G0268642, DDB_G0271144, DDB_G0276445, DDB_G0281255, DDB_G0286357, DDB_G0292264, DDB_G0267384, DDB_G0267524, DDB_G0268168, DDB_G02…
ddi03050	Proteasome	38	0.830873	2.16934	0.000187231	0.000187231	0.00847466	1111	tags=92%, list=13%, signal=81%	P34124/Q55GJ6/Q553E0/P34119/Q54QR2/Q55BV5/Q54PN7/Q54BC8/Q86JA1/Q55G04/Q54BC6/Q54UB5/Q54JM5/Q54NQ0/Q27562/Q55DY7/Q54PJ1/Q86IJ1/Q86A21/Q55G18/Q27563/Q55C75/Q1ZXD3/Q54XM7/Q967U1/Q55D66/Q54DM7/P34123/Q54DB2/Q556Q0/Q54S82/Q54UJ0/Q556N5/P34120/Q54WI8	DDB_G0272969, DDB_G0282363, DDB_G0285099, DDB_G0269472, DDB_G0273909, DDB_G0282617, DDB_G0285105, DDB_G0267408, DDB_G0268538, DDB_G0274093, DDB_G0281051, DDB_G0289003, DDB_G0267390, DDB_G0269772, DDB_G0280969, DDB_G0284415, DDB_G0293752, DDB_G0267866, DDB_G0270188, DDB_G0270784, DDB_G0272624, DDB_G0284517, DDB_G0292398, DDB_G0276917, DDB_G0278847, DDB_G0292122, DDB_G0292382, DDB_G0272831, DDB_G02…
ddi04120	Ubiquitin mediated proteolysis	67	0.621677	1.7824	0.000361272	0.000361272	0.0109015	1162	tags=36%, list=13%, signal=31%	O44007/Q54GG5/Q54NZ5/P0CG81/P0CG80/P0CG78/Q555G0/P0CG88/P0CG77/O60999/Q54XF7/P0CG79/Q54JQ6/Q55C16/Q54FX4/Q9NGP4/P0CG76/Q54LP7/Q54I43/Q553F3/Q551N8/Q54J27/Q9XZJ3/Q54K33	DDB_G0269458, DDB_G0276481, DDB_G0289449, DDB_G0279721, DDB_G0290547, DDB_G0287629, DDB_G0287847, DDB_G0289021, DDB_G0274897, DDB_G0288345, DDB_G0291928, DDB_G0292264, DDB_G0267384, DDB_G0286511, DDB_G0275787, DDB_G0282295, DDB_G0282369, DDB_G0290179, DDB_G0270272, DDB_G0278991, DDB_G0284903, DDB_G0286907, DDB_G0287693, DDB_G0291972
ddi01230	Biosynthesis of amino acids	58	0.618785	1.73151	0.00163547	0.00163547	0.0370133	1160	tags=36%, list=13%, signal=32%	Q54XS1/Q55DT8/Q9GPM4/Q869R8/Q551C2/Q54RF5/Q86A67/Q94469/P0C7B6/Q54MJ7/Q556J0/Q55DP8/Q54NE6/Q54EW1/P90521/Q54WR9/Q86B06/Q75JR2/Q54Z26/Q54VU3/Q54RK5	DDB_G0276711, DDB_G0283247, DDB_G0285311, DDB_G0270562, DDB_G0274019, DDB_G0280135, DDB_G0287595, DDB_G0274471, DDB_G0277947, DDB_G0283137, DDB_G0272618, DDB_G0272787, DDB_G0274111, DDB_G0278781, DDB_G0279591, DDB_G0272210, DDB_G0274375, DDB_G0275153, DDB_G0269526, DDB_G0285899, DDB_G0291652, DDB_G0295755
ddi01200	Carbon metabolism	97	0.552235	1.67269	0.00230988	0.00230988	0.041821	1754	tags=42%, list=20%, signal=34%	Q54G53/Q6TU48/Q9GPM4/Q869R8/Q551C2/Q8TA03/Q54RF5/Q86A67/Q54VA2/Q94469/Q54LF1/Q54D04/Q5V9E9/Q8T2K9/Q54MJ7/Q556J0/Q54NE6/Q54EW1/P90521/Q54VM2/Q54TY9/Q54JZ3/Q86B06/Q75JR2/Q54RL8/Q54Z26/Q86AD9/P36967/Q54RK5/Q54Z60/Q54C70/Q9U3X4/Q869S7/Q54CJ3/Q8T131/Q54UP4/Q553S7/Q54E41/Q54RR4/Q54UH8/Q55CC2	DDB_G0272524, DDB_G0276711, DDB_G0277885, DDB_G0281523, DDB_G0283247, DDB_G0285311, DDB_G0283673, DDB_G0290397, DDB_G0280255, DDB_G0280495, DDB_G0292600, DDB_G0271544, DDB_G0274019, DDB_G0275355, DDB_G0280535, DDB_G0287595, DDB_G0270120, DDB_G0274471, DDB_G0276341, DDB_G0277947, DDB_G0283137, DDB_G0286669, DDB_G0272618, DDB_G0272787, DDB_G0274111, DDB_G0274449, DDB_G0275887, DDB_G0282969, DDB_G02…
ddi00500	Starch and sucrose metabolism	28	0.698478	1.7221	0.00778136	0.00778136	0.117403	976	tags=54%, list=11%, signal=48%	Q55FE6/Q23919/Q55BE3/Q54NU9/Q54PW3/Q54TS5/Q54K57/Q55BF6/Q00766/P22699/Q5V9E9/Q54YZ0/Q54TY9/Q54M04/Q9U720	DDB_G0281523, DDB_G0284975, DDB_G0283673, DDB_G0288483, DDB_G0286277, DDB_G0287657, DDB_G0271376, DDB_G0281547, DDB_G0284259, DDB_G0268446, DDB_G0277879, DDB_G0281383, DDB_G0269124, DDB_G0271134, DDB_G0271314
ddi00010	Glycolysis / Gluconeogenesis	30	0.669861	1.67325	0.0107669	0.0107669	0.139241	1211	tags=50%, list=14%, signal=43%	Q9GPM4/Q23919/Q869R8/Q54RF5/Q86A67/Q94469/Q5V9E9/Q54NE6/P90521/Q54FY2/Q54TY9/Q54FY1/Q54RK5/Q54Z60/Q54C70	DDB_G0281523, DDB_G0283247, DDB_G0285311, DDB_G0283673, DDB_G0288483, DDB_G0287595, DDB_G0290537, DDB_G0274471, DDB_G0283137, DDB_G0274111, DDB_G0290535, DDB_G0274375, DDB_G0275153, DDB_G0292994, DDB_G0277815
ddi00620	Pyruvate metabolism	30	0.658454	1.64476	0.0143559	0.0143559	0.162448	1211	tags=47%, list=14%, signal=40%	Q6TU48/Q54UF7/Q54RF5/Q54VA2/Q54D04/Q8T2K9/Q54FY2/Q54VM2/Q54JZ3/Q55BQ4/Q86AD9/Q54FY1/Q54Z60/Q54C70	DDB_G0272524, DDB_G0283247, DDB_G0280255, DDB_G0280495, DDB_G0292600, DDB_G0271544, DDB_G0290537, DDB_G0275887, DDB_G0287723, DDB_G0290535, DDB_G0292994, DDB_G0270806, DDB_G0277815, DDB_G0281101
ddi04136	Autophagy - other	23	0.675622	1.60334	0.0220952	0.0220952	0.197033	1625	tags=57%, list=19%, signal=46%	Q86CR8/Q54NA3/Q54J54/Q54NA2/Q54MY6/Q54G11/Q86CS2/Q86CR6/Q54S77/Q54QM7/Q557H7/Q54JI9/Q9XZE5	DDB_G0273553, DDB_G0286191, DDB_G0288021, DDB_G0290263, DDB_G0283753, DDB_G0282929, DDB_G0285767, DDB_G0273443, DDB_G0285323, DDB_G0282627, DDB_G0292390, DDB_G0285375, DDB_G0288287, DDB_G0290491
ddi00220	Arginine biosynthesis	12	0.772192	1.60947	0.0239336	0.0239336	0.197033	717	tags=42%, list=8%, signal=38%	Q55DT8/P0C7B6/Q54MJ7/Q55DP8/Q54WR9	DDB_G0270562, DDB_G0279591, DDB_G0269526, DDB_G0285899, DDB_G0295755
ddi00030	Pentose phosphate pathway	19	0.700807	1.60045	0.0239418	0.0239418	0.197033	704	tags=42%, list=8%, signal=39%	Q23919/Q551C2/Q8TA03/Q86A67/Q5V9E9/Q54UQ4/Q556J0/P90521	DDB_G0276711, DDB_G0277885, DDB_G0283673, DDB_G0288483, DDB_G0274019, DDB_G0280893, DDB_G0272618, DDB_G0274111, DDB_G0274375
ddi04144	Endocytosis	77	0.499029	1.46141	0.0304441	0.0304441	0.229666	2442	tags=48%, list=28%, signal=35%	Q54BE0/Q54DK9/Q54NT2/Q86K93/P54672/P20791/O96626/Q54JK4/Q54V47/Q54WR4/Q86KI1/Q54CK9/Q54GE3/Q54IF7/Q8T7K0/Q54TP9/O00909/Q54IR8/Q54DL4/Q54DB1/O96625/Q55B11/P25870/P20790/Q54I38/Q54FL9/Q54Q40/Q8SSP5/Q54LJ3/Q54GK9/Q54KI4/P36412/Q54C24/O96624/P36415/Q54PT2/Q54EH1	DDB_G0269144, DDB_G0273439, DDB_G0277133, DDB_G0277139, DDB_G0284997, DDB_G0287325, DDB_G0292804, DDB_G0277221, DDB_G0286797, DDB_G0292400, DDB_G0280621, DDB_G0289173, DDB_G0281627, DDB_G0284037, DDB_G0293674, DDB_G0269238, DDB_G0275451, DDB_G0290771, DDB_G0291512, DDB_G0269102, DDB_G0271488, DDB_G0276399, DDB_G0279483, DDB_G0280043, DDB_G0284347, DDB_G0287993, DDB_G0288319, DDB_G0288569, DDB_G02…
ddi00380	Tryptophan metabolism	21	0.659773	1.53547	0.0401837	0.0401837	0.269173	1348	tags=43%, list=15%, signal=36%	Q54RE8/Q55DB4/Q54S02/Q54LN9/Q54IT3/Q54FY2/Q86AD9/Q54FY1/Q54R47	DDB_G0288541, DDB_G0269714, DDB_G0283411, DDB_G0271544, DDB_G0290537, DDB_G0282743, DDB_G0283173, DDB_G0290535, DDB_G0286525
ddi00100	Steroid biosynthesis	15	-0.695024	-1.54671	0.0454354	0.0454354	0.269173	461	tags=40%, list=5%, signal=38%	Q55D54/Q55E32/Q54DR1/Q54I98/Q54PP1/Q54WK0	DDB_G0269788, DDB_G0279611, DDB_G0288907, DDB_G0269414, DDB_G0284407, DDB_G0292072
ddi00860	Porphyrin and chlorophyll metabolism	12	0.743658	1.55	0.0459371	0.0459371	0.269173	550	tags=33%, list=6%, signal=31%	Q54IA8/Q54IA7/Q54DT8/Q54KB8	DDB_G0292040, DDB_G0288891, DDB_G0288893, DDB_G0287467
ddi00970	Aminoacyl-tRNA biosynthesis	43	0.546745	1.46257	0.0490413	0.0490413	0.269173	2546	tags=56%, list=29%, signal=40%	Q558Z0/Q54N83/Q54X95/Q54KB8/Q54J66/Q75JQ1/Q54PF9/Q86A90/Q54Y20/Q551A1/Q55DZ8/Q55C99/Q8MP20/Q55GM6/Q54TY4/Q75JK9/Q55D12/Q86KU2/Q869Z3/P14325/Q54Q07/Q86AS6/Q54KS8/Q54KR1	DDB_G0276721, DDB_G0272236, DDB_G0284583, DDB_G0274567, DDB_G0287467, DDB_G0272867, DDB_G0277823, DDB_G0270152, DDB_G0274159, DDB_G0277733, DDB_G0284197, DDB_G0287141, DDB_G0267604, DDB_G0271906, DDB_G0274545, DDB_G0285451, DDB_G0269454, DDB_G0287159, DDB_G0289481, DDB_G0269822, DDB_G0276079, DDB_G0279113, DDB_G0281437, DDB_G0288267
